# 3’ to 5’ translation of linear mRNAs?

**DOI:** 10.64898/2025.12.29.696803

**Authors:** Xiangyou Pi, Peng Wang, Bin Lin, Tianliang Liu, Zhe Lin, Yanchao Yang, Xiaoru Zhang, Zida Lin, Ling Sun, Fei Chen, Xi Zhang, Zhiliang Ji, Yufeng Yang

## Abstract

3’→5’ translation (termed “backward translation”) mediated by eukaryotic circular RNAs has been reported recently. Whether linear mRNA can produce proteins through backward translation remained elusive. Here, we demonstrate that linear mRNAs can mediate backward translation *in vitro*. Backward translation was detected in human cells transfected with expression vectors used to produce linear mRNAs. Importantly, synthetic linear mRNAs could produce backward translation signal in multiple *in vitro* translation systems, with a level comparable to that of conventional 5’ to 3’ forward translation. Furthermore, we demonstrated that a single translation initiating sequence (TIS) was able to drive backward and forward translation in an *in vitro* experimental setup, with the efficiency of backward translation found to be significant lower than that of forward translation. In summary, this study further reinforces the notion of translation flexibility, demonstrates a broader applicability of backward translation and heralds a new strategy in synthetic biology.
