## Supplementary Table 1 for "3’ to 5’ translation of linear mRNAs?"

### Sheet: TIS  Sequence
CircRNA	BTIS
dm.circSCRIB	TCGTTCAACCGCTGCAATCGATTCTGATCCAACTTCAGGATAGTCAGTCTGCTCAGCTTGGCAATGCCATCGGGCAGTGCCTCGAGTAGATTCTGGGCCAGATCGAGGTCCGTCAGGCTGACCAGACCGCTGATCTCGTTGGGCAGCTCCTCCAGTCGATTTTCGGAGACATCGAGGTAGGTCAGTTTGGTCAGGAGTCCCAGCTCCGGCGGCAATCGCTGCAG
hs.circIFITM1	TCTAGGGGCAGGACCAAGGGGGCAGGGGCAACAGCCCCAGCGTGCAGGGCCAGCATTGCACAGTGGAGTGCAAAGGTTGCAGGCTATGGGCGGCTACTA
hs.circCAPN15	GACGTTCTCTTGACCCTTCCTTCTGTGATAAAGCAAAAGCGTGTGATCTCTTTTCTCACCAAGGAATAAAACGTCTCTGAATACCACAGAC

### Sheet: Linear plasmid
	Plasmid	Primer	Sequence（5'→3'）
Linear plasmid	pcDNA3.1+bw-GFP+hs.circCAPN15-TIS	bw-gfp-fp1	ctggctagcgtttaaacttaagcttAATGAACATGTCGAGCAGGTACG
		15-tis-rp1	cagcgggtttaaacgggccctctagAGTCTGTGGTATTCAGAGACGT
	pcDNA3.1+bw-GFP+hs.circIFITM1-TIS	bw-gfp-fp1	ctggctagcgtttaaacttaagcttAATGAACATGTCGAGCAGGTACG
		1-tis-rp1	tcagcgggtttaaacgggccctctagATAGTAGCCGCCCATAGCCTGCA
	pcDNA3.1+bw-GFP+dm.circSCIRB-TIS	bw-gfp-fp1	ctggctagcgtttaaacttaagcttAATGAACATGTCGAGCAGGTACG
		sc-tis-rp1	tcagcgggtttaaacgggccctctagACTGCAGCGATTGCCGCCGGAG
	pcDNA3.1+bw-GFP（w/o TIS）	bw-gfp-fp1	ctggctagcgtttaaacttaagcttAATGAACATGTCGAGCAGGTACG
		no-tis-rp1	agcgggtttaaacgggccctctagATACCACTCGTTCCCGCTCCT
	pcDNA3.1+bw-Gaussia+hs.circIFITM1-TIS	bw-gaussia-fp	agctggctagcgtttaaacttaagcttAATCAGTGGTGGCCG
		G1-tis-rp1	cagcgggtttaaacgggccctctagATAGTAGCCGCCCATAGCCTG
	pcDNA3.1+bw-Gaussia+hs.circCAPN15-TIS	bw-gaussia-fp	agctggctagcgtttaaacttaagcttAATCAGTGGTGGCCG
		G15-tis-rp1	cagcgggtttaaacgggccctctagAGTCTGTGGTATTCAGAGACGTTTTATTCCTTGGTGAGAAAAGAGATCACACGCTTTTGCTTTATCACAGAAGGAAGGGTCAAGAGAACGTCTACCCTCAGTTTCAAGACAAACG
	pcDNA3.1+bw-Gaussia+dm.circSCIRB-TIS	bw-gaussia-fp	agctggctagcgtttaaacttaagcttAATCAGTGGTGGCCG
		Gsc-tis-rp1	cagcgggtttaaacgggccctctagACTGCAGCGATTGCCGCCGGAG
	pcDNA3.1+bw-Gaussia（w/o TIS）	bw-gaussia-fp	agctggctagcgtttaaacttaagcttAATCAGTGGTGGCCG
		Gno-tis-rp1	cagcgggtttaaacgggccctctagAATTACTCCTCAGTTTCAAGAC

### Sheet: Double fluorescent plasmid
	Plasmid	Primer	Sequence（5'→3'）
Double fluorescent plasmid/Linear plasmid	pcDNA3.1+bw-GFP+hs.circCAPN15-TIS-fw-mScarlet3	bw-egfp-fp1	tggctagcgtttaaacttaagcttAATGAACATGTCGAGCAGGTACGG
		capn15-gfp-RP1	TCCTTGGTGAGAAAAGAGATCACACGCTTTTGCTTTATCACAGAAGGAAGGGTCAAGAGAACGTCTACCACTCGTTCCCGCTCCTCG
		capn15-3-fp2	GCGTGTGATCTCTTTTCTCACCAAGGAATAAAACGTCTCTGAATACCACAGACATGGATAGCACCGAGGCAGTGA
		3-Rp2	tcagcgggtttaaacgggccctctagATTAGGAGCCACCGGAGCCGCCGGTGGAGTG
	pcDNA3.1+bw-GFP+hs.circIFITM1-TIS-fw-mScarlet3	bw-egfp-fp1	tggctagcgtttaaacttaagcttAATGAACATGTCGAGCAGGTACGG
		1-gfp-RP1	TAGTAGCCGCCCATAGCCTGCAAC
		1-3-fp2	TGCAGGCTATGGGCGGCTACTAATGGATAGCACCGAGGCAGTGA
		3-Rp2	tcagcgggtttaaacgggccctctagATTAGGAGCCACCGGAGCCGCCGGTGGAGTG
	pcDNA3.1+bw-GFP+dm.circSCIRB-TIS-fw-mScarlet3	bw-egfp-fp1	tggctagcgtttaaacttaagcttAATGAACATGTCGAGCAGGTACGG
		sc-gfp-RP1	TGACGGACCTCGATCTGGCCCAGAATCTACTCGAGGCACTGCCCGATGGCATTGCCAAGCTGAGCAGACTGACTATCCTGAAGTTGGATCAGAATCGATTGCAGCGGTTGAACGATACCACTCGTTCCCGCTCCTCG
		sc-3-fp2	AGATTCTGGGCCAGATCGAGGTCCGTCAGGCTGACCAGACCGCTGATCTCGTTGGGCAGCTCCTCCAGTCGATTTTCGGAGACATCGAGGTAGGTCAGTTTGGTCAGGAGTCCCAGCTCCGGCGGCAATCGCTGCAGATGGATAGCACCGAGGCAGTGATCAAG
		3-Rp2	tcagcgggtttaaacgggccctctagATTAGGAGCCACCGGAGCCGCCGGTGGAGTG
	pcDNA3.1+bw-GFP+hs.circCAPN15-TIS-fw-mScarlet3（TAATAATAATAA）	bw-egfp-fp1	tggctagcgtttaaacttaagcttAATGAACATGTCGAGCAGGTACGG
		15-gfp-RP1	ACGTTTTATTCCTTGGTGAGAAAAGAGATCACACGCTTTTGCTTTATCACAGAAGGAAGGGTCAAGAGAACGTCTACCACTCGTTCCCGCTCCTCG
		15-3TAA-fp2	TCACCAAGGAATAAAACGTCTCTGAATACCACAGACATGGATAGCACCGAGGCAGTGATCAAGGAGTTCTAACGGTTCAAGGTGTAATAAGAGGGCTCCTAAAACG
		3-Rp2	tcagcgggtttaaacgggccctctagATTAGGAGCCACCGGAGCCGCCGGTGGAGTG
Double fluorescent plasmid/circular plasmid	pcDNA3.1+Up-intron+bw-GFP+hs.circCAPN15-TIS-fw-mScarlet3+Dow-intron	up-fp1	caagctggctagcgtttaaacttaagcttGTGACAGTGGAGATTGTACAGTT
		up-rp1	GGTTCGACTCGTTTCTGGGGTTGCTCTTCGCGCTAGTGTACCAGGACGACCTCAAGCACTGGCGGCGGCCCTAGTGAGAGCCGTACCTGCTCGACATGTTCATTAGGAGGCAGCACATCGAGGCAC
		gfp-fp2	CAACCCCAGAAACGAGTCGAACCTGACCCACGAGTCCATCACCAACAGCCCGTCGTCGTGCCCCGGC
		15-gfp-rp2	TCCTTGGTGAGAAAAGAGATCACACGCTTTTGCTTTATCACAGAAGGAAGGGTCAAGAGAACGTCTACCACTCGTTCCCGCTCCTCG
		15-3-fp3	GCGTGTGATCTCTTTTCTCACCAAGGAATAAAACGTCTCTGAATACCACAGACATGGATAGCACCGAGGCAGTGA
		3-rp3	TTAGGAGCCACCGGAGCCGCCG
		dow-fp4	GGCGGCTCCGGTGGCTCCTAAAAGAAGCAAGGTTTCATTTAGGGGAAG
		dow-rp4	cagcgggtttaaacgggccctctagACTAATGCCTACCAGGTTCATTACGC
	pcDNA3.1+Up-intron+bw-GFP+hs.circIFITM1-TIS-fw-mScarlet3+Dow-intron	up-fp1	caagctggctagcgtttaaacttaagcttGTGACAGTGGAGATTGTACAGTT
		up-rp1	GGTTCGACTCGTTTCTGGGGTTGCTCTTCGCGCTAGTGTACCAGGACGACCTCAAGCACTGGCGGCGGCCCTAGTGAGAGCCGTACCTGCTCGACATGTTCATTAGGAGGCAGCACATCGAGGCAC
		gfp-fp2	CAACCCCAGAAACGAGTCGAACCTGACCCACGAGTCCATCACCAACAGCCCGTCGTCGTGCCCCGGC
		1-gfp-rp2	TAGTAGCCGCCCATAGCCTGCAAC
		1-3-fp3	TGCAGGCTATGGGCGGCTACTAATGGATAGCACCGAGGCAGTGA
		3-rp3	TTAGGAGCCACCGGAGCCGCCG
		dow-fp4	GGCGGCTCCGGTGGCTCCTAAAAGAAGCAAGGTTTCATTTAGGGGAAG
		dow-rp4	cagcgggtttaaacgggccctctagACTAATGCCTACCAGGTTCATTACGC
	pcDNA3.1+Up-intron+bw-GFP+dm.circSCIRB-TIS-fw-mScarlet3+Dow-intron	up-fp1	caagctggctagcgtttaaacttaagcttGTGACAGTGGAGATTGTACAGTT
		up-rp1	GGTTCGACTCGTTTCTGGGGTTGCTCTTCGCGCTAGTGTACCAGGACGACCTCAAGCACTGGCGGCGGCCCTAGTGAGAGCCGTACCTGCTCGACATGTTCATTAGGAGGCAGCACATCGAGGCAC
		gfp-fp2	CAACCCCAGAAACGAGTCGAACCTGACCCACGAGTCCATCACCAACAGCCCGTCGTCGTGCCCCGGC
		sc-gfp-rp2	TGACGGACCTCGATCTGGCCCAGAATCTACTCGAGGCACTGCCCGATGGCATTGCCAAGCTGAGCAGACTGACTATCCTGAAGTTGGATCAGAATCGATTGCAGCGGTTGAACGATACCACTCGTTCCCGCTCCTCG
		sc-3-fp3	AGATTCTGGGCCAGATCGAGGTCCGTCAGGCTGACCAGACCGCTGATCTCGTTGGGCAGCTCCTCCAGTCGATTTTCGGAGACATCGAGGTAGGTCAGTTTGGTCAGGAGTCCCAGCTCCGGCGGCAATCGCTGCAGATGGATAGCACCGAGGCAGTGATCAAG
		3-rp3	TTAGGAGCCACCGGAGCCGCCG
		dow-fp4	GGCGGCTCCGGTGGCTCCTAAAAGAAGCAAGGTTTCATTTAGGGGAAG
		dow-rp4	cagcgggtttaaacgggccctctagACTAATGCCTACCAGGTTCATTACGC
	pcDNA3.1+Up-intron+bw-mScarlet3+hs.circIFITM1-TIS-fw-GFP+Dow-intron	up-fp1	caagctggctagcgtttaaacttaagcttGTGACAGTGGAGATTGTACAGTT
		up-rp1-1	GGCCGCCGAGGCCACCGAGGATTAGGAGGCAGCACATCGAGGCA
		3-fp2	AATCCTCGGTGGCCTCGGCGGCCAC
		3-rp2	TGCTGGCCCTGCACGCTGGGGCTGTTGCCCCTGCCCCCTTGGTCCTGCCCCTAGATACCTATCGTGGCTCCGTCACTAGTTC
		gfp-fp3-1	ACAGCCCCAGCGTGCAGGGCCAGCATTGCACAGTGGAGTGCAAAGGTTGCAGGCTATGGGCGGCTACTAATGGTGAGCAAGGGCGAGGAGCT
		gfp-rp3-1	CTTCCCCTAAATGAAACCTTGCTTCTTTTACTTGTACAGCTCGTCCATGCCGAGAGTG
		dow-fp4-1	AAGAAGCAAGGTTTCATTTAGGGGAAG
		dow-rp4	cagcgggtttaaacgggccctctagACTAATGCCTACCAGGTTCATTACGC

### Sheet: qPCR primers
Primer	Sequence（5'→3'）
Ho-β-actin-FP	GCAAAGACCTGTACGCCAAC
Ho-β-actin-RP	ATCTTCATTGTGCTGGGTGC
FP1	GCGAAGAGCAACCCCAGAAAC
RP1	CCACTTGAAGTTCTAGGCGGT
FP2	CGACCACTACCAGCAGAACA
RP2	ATGTGATCGCGCTTCTCGTT
